# Comparative proteomics uncovers distinct biomarkers, protein networks and defense responses in tomato during beneficial and pathogenic microbial interactions

**DOI:** 10.1101/2025.01.23.634544

**Authors:** Dhananjaya Pratap Singh, Sudarshan Maurya, Suresh Reddy Yerasu, Ratna Prabha, Renu S, Birinchi K. Sarma, Lovkush Satnami, Nagendra Rai

**Affiliations:** ICAR-Indian Institute of Vegetable Research, Shahanshahpur, Varanasi 201305, India; ICAR-Indian Agricultural Research Institute, Agricultural Knowledge Management Unit, 110012 New Delhi, India; Indian Council of Agricultural Research, Krishi Bhawan, 110001 New Delhi, India; Department of Mycology and Plant Pathology, Institute of Agricultural Sciences, Banaras Hindu University, Varanasi 221005 India

**Author notes:** Corresponding author: Dhananjaya Pratap Singh, Principal Scientist (Biotechnology).

**Keywords:** Proteomics, LC-MS, Plant-microbe interactions, Tomato, *Bacillus subtilis*, *Alternaria solani*, Biomarkers

## Abstract

The molecular mechanisms underlying plant responses to beneficial and pathogenic microbial interactions has been uncovered in tomato at the proteomic level. Our study employed LC-MS-based proteomics to investigate differential protein regulation in tomato plants during interactions with beneficial bacteria (*Bacillus* subtilis BV7) versus pathogenic fungus (*Alternaria solani*). Comparative analysis revealed distinct protein signatures characterizing each interaction: 232 unique proteins in BV7-treated plants versus 96 in pathogen-infected plants, with 54 proteins shared between treatments. BV7 inoculation enhanced proteins involved in photosynthesis and primary metabolism, with PSI-K emerging as the top biomarker (score 2.53), while pathogen infection triggered focused defense responses with Cytochrome b559 (score 2.38) as the key biomarker. Metabolic pathway analysis demonstrated that BV7 uniquely enhanced vitamin metabolism (thiamine, riboflavin, folate) and energy production pathways, while pathogen infection activated defense-related phenylpropanoid biosynthesis. Analysis of defense enzymes showed pathogen infection induced highest activities of PAL (39.4±0.46 U h^-1^ g^-1^ fw), SOD (29.9±0.94 U mg^-1^ protein), POD (3.18±0.07 μg g^-1^ fw min^-1^), APx (15.58±0.23 U mg^-1^ protein), and GPx (71.51±0.7 U mg^-1^ protein), while BV7 maintained moderate enzyme levels, suggesting balanced growth-defense responses. The shared proteins between treatments indicate a common molecular framework potentially contributing to induced systemic resistance. These findings provide novel insights into plant-microbe interactions at the molecular level, identifying specific protein biomarkers and metabolic pathways that could be targeted for enhancing crop productivity and disease resistance. The results have significant implications for developing biological control strategies and improving sustainable agricultural practices.
