## Supplementary material for "Comparative proteomics uncovers distinct biomarkers, protein networks and defense responses in tomato during beneficial and pathogenic microbial interactions": Table S3 Supplementary

### Sheet: Sheet1
Category Unique Prot Pathogen Infected	GO term ID	term description	Observed gene count	Background gene count	Strength	Signal	False discovery rate (FDR)	Matching proteins in your network (IDs)	Matching proteins in your network (labels)
GO Process	GO:0008152	Metabolic process	60	13465	0.21	0.34	0.0055	4081.A0A3Q7E6Y7,4081.A0A3Q7E9H4,4081.A0A3Q7EKF9,4081.A0A3Q7EMM5,4081.A0A3Q7EMU5,4081.A0A3Q7EN85,4081.A0A3Q7F2E1,4081.A0A3Q7F670,4081.A0A3Q7F6J3,4081.A0A3Q7F897,4081.A0A3Q7FBA0,4081.A0A3Q7FBF1,4081.A0A3Q7FCM3,4081.A0A3Q7FDR2,4081.A0A3Q7FJG1,4081.A0A3Q7FLN4,4081.A0A3Q7FLU8,4081.A0A3Q7FPN1,4081.A0A3Q7FQL4,4081.A0A3Q7FU91,4081.A0A3Q7FYQ5,4081.A0A3Q7G0N6,4081.A0A3Q7G3V6,4081.A0A3Q7G6N9,4081.A0A3Q7GA54…	EIF6,A0A3Q7E9H4,A0A3Q7EKF9,A0A3Q7EMM5,A0A3Q7EMU5,A0A3Q7EN85,A0A3Q7F2E1,A0A3Q7F670,A0A3Q7F6J3,A0A3Q7F897,A0A3Q7FBA0,A0A3Q7FBF1,A0A3Q7FCM3,A0A3Q7FDR2,A0A3Q7FJG1,A0A3Q7FLN4,A0A3Q7FLU8,SlPL,A0A3Q7FQL4,A0A3Q7FU91,A0A3Q7FYQ5,A0A3Q7G0N6,A0A3Q7G3V6,A0A3Q7G6N9,A0A3Q7GA54,Qpt,A0A3Q7GLD1,A0A3Q7GS38,A0A3Q7H4V4,A0A3Q7H9U3,A0A3Q7HAI4,A0A3Q7HBP7,A0A3Q7HBT9,A0A3Q7HGG4,A0A3Q7HI00,A0A3Q7HJX2,A0A3Q7HLL5,A0A3Q7HSB1,…
GO Process	GO:0044249	Cellular biosynthetic process	26	3478	0.43	0.42	0.0055	4081.A0A3Q7E6Y7,4081.A0A3Q7E9H4,4081.A0A3Q7F2E1,4081.A0A3Q7FBA0,4081.A0A3Q7FDR2,4081.A0A3Q7FYQ5,4081.A0A3Q7G3V6,4081.A0A3Q7GA54,4081.A0A3Q7GDX3,4081.A0A3Q7H4V4,4081.A0A3Q7HBP7,4081.A0A3Q7HBT9,4081.A0A3Q7HGG4,4081.A0A3Q7HI00,4081.A0A3Q7HYD5,4081.A0A3Q7HYY4,4081.A0A3Q7I4U3,4081.A0A3Q7IBT3,4081.A0A3Q7IMD9,4081.A0A3Q7J1Y4,4081.A0A3Q7J3S5,4081.A0A3Q7JJH7,4081.A0A3Q7JRL8,4081.P24157,4081.P43281,4081.Q9…	EIF6,A0A3Q7E9H4,A0A3Q7F2E1,A0A3Q7FBA0,A0A3Q7FDR2,A0A3Q7FYQ5,A0A3Q7G3V6,A0A3Q7GA54,Qpt,A0A3Q7H4V4,A0A3Q7HBP7,A0A3Q7HBT9,A0A3Q7HGG4,A0A3Q7HI00,A0A3Q7HYD5,A0A3Q7HYY4,A0A3Q7I4U3,A0A3Q7IBT3,A0A3Q7IMD9,A0A3Q7J1Y4,A0A3Q7J3S5,A0A3Q7JJH7,A0A3Q7JRL8,ACO4,SAM2,OPR3
GO Process	GO:1901576	Organic substance biosynthetic process	27	3622	0.43	0.42	0.0055	4081.A0A3Q7E6Y7,4081.A0A3Q7E9H4,4081.A0A3Q7EMM5,4081.A0A3Q7F2E1,4081.A0A3Q7FBA0,4081.A0A3Q7FDR2,4081.A0A3Q7FYQ5,4081.A0A3Q7G3V6,4081.A0A3Q7GA54,4081.A0A3Q7GDX3,4081.A0A3Q7H4V4,4081.A0A3Q7HBP7,4081.A0A3Q7HBT9,4081.A0A3Q7HGG4,4081.A0A3Q7HI00,4081.A0A3Q7HYD5,4081.A0A3Q7HYY4,4081.A0A3Q7I4U3,4081.A0A3Q7IBT3,4081.A0A3Q7IMD9,4081.A0A3Q7J1Y4,4081.A0A3Q7J3S5,4081.A0A3Q7JJH7,4081.A0A3Q7JRL8,4081.P24157,408…	EIF6,A0A3Q7E9H4,A0A3Q7EMM5,A0A3Q7F2E1,A0A3Q7FBA0,A0A3Q7FDR2,A0A3Q7FYQ5,A0A3Q7G3V6,A0A3Q7GA54,Qpt,A0A3Q7H4V4,A0A3Q7HBP7,A0A3Q7HBT9,A0A3Q7HGG4,A0A3Q7HI00,A0A3Q7HYD5,A0A3Q7HYY4,A0A3Q7I4U3,A0A3Q7IBT3,A0A3Q7IMD9,A0A3Q7J1Y4,A0A3Q7J3S5,A0A3Q7JJH7,A0A3Q7JRL8,ACO4,SAM2,OPR3
GO Process	GO:0071704	Organic substance metabolic process	55	12110	0.21	0.34	0.0059	4081.A0A3Q7E6Y7,4081.A0A3Q7E9H4,4081.A0A3Q7EKF9,4081.A0A3Q7EMM5,4081.A0A3Q7EMU5,4081.A0A3Q7EN85,4081.A0A3Q7F2E1,4081.A0A3Q7F670,4081.A0A3Q7F6J3,4081.A0A3Q7F897,4081.A0A3Q7FBA0,4081.A0A3Q7FBF1,4081.A0A3Q7FCM3,4081.A0A3Q7FDR2,4081.A0A3Q7FJG1,4081.A0A3Q7FLU8,4081.A0A3Q7FPN1,4081.A0A3Q7FQL4,4081.A0A3Q7FU91,4081.A0A3Q7FYQ5,4081.A0A3Q7G0N6,4081.A0A3Q7G3V6,4081.A0A3Q7G6N9,4081.A0A3Q7GA54,4081.A0A3Q7GDX3…	EIF6,A0A3Q7E9H4,A0A3Q7EKF9,A0A3Q7EMM5,A0A3Q7EMU5,A0A3Q7EN85,A0A3Q7F2E1,A0A3Q7F670,A0A3Q7F6J3,A0A3Q7F897,A0A3Q7FBA0,A0A3Q7FBF1,A0A3Q7FCM3,A0A3Q7FDR2,A0A3Q7FJG1,A0A3Q7FLU8,SlPL,A0A3Q7FQL4,A0A3Q7FU91,A0A3Q7FYQ5,A0A3Q7G0N6,A0A3Q7G3V6,A0A3Q7G6N9,A0A3Q7GA54,Qpt,A0A3Q7GLD1,A0A3Q7GS38,A0A3Q7H4V4,A0A3Q7H9U3,A0A3Q7HAI4,A0A3Q7HBP7,A0A3Q7HBT9,A0A3Q7HGG4,A0A3Q7HI00,A0A3Q7HJX2,A0A3Q7HLL5,A0A3Q7HSB1,A0A3Q7HYD5,…
GO Process	GO:0044237	Cellular metabolic process	49	10467	0.23	0.32	0.012	4081.A0A3Q7E6Y7,4081.A0A3Q7E9H4,4081.A0A3Q7EKF9,4081.A0A3Q7EMU5,4081.A0A3Q7F2E1,4081.A0A3Q7F670,4081.A0A3Q7F897,4081.A0A3Q7FBA0,4081.A0A3Q7FBF1,4081.A0A3Q7FCM3,4081.A0A3Q7FDR2,4081.A0A3Q7FJG1,4081.A0A3Q7FLN4,4081.A0A3Q7FLU8,4081.A0A3Q7FU91,4081.A0A3Q7FYQ5,4081.A0A3Q7G3V6,4081.A0A3Q7G6N9,4081.A0A3Q7GA54,4081.A0A3Q7GDX3,4081.A0A3Q7GLD1,4081.A0A3Q7H4V4,4081.A0A3Q7H9U3,4081.A0A3Q7HAI4,4081.A0A3Q7HBP7…	EIF6,A0A3Q7E9H4,A0A3Q7EKF9,A0A3Q7EMU5,A0A3Q7F2E1,A0A3Q7F670,A0A3Q7F897,A0A3Q7FBA0,A0A3Q7FBF1,A0A3Q7FCM3,A0A3Q7FDR2,A0A3Q7FJG1,A0A3Q7FLN4,A0A3Q7FLU8,A0A3Q7FU91,A0A3Q7FYQ5,A0A3Q7G3V6,A0A3Q7G6N9,A0A3Q7GA54,Qpt,A0A3Q7GLD1,A0A3Q7H4V4,A0A3Q7H9U3,A0A3Q7HAI4,A0A3Q7HBP7,A0A3Q7HBT9,A0A3Q7HGG4,A0A3Q7HI00,A0A3Q7HLL5,A0A3Q7HSB1,A0A3Q7HYD5,A0A3Q7HYY4,A0A3Q7I4U3,A0A3Q7IBT3,A0A3Q7IMD9,A0A3Q7IY97,A0A3Q7J1Y4,A0A3Q…
GO Process	GO:0009987	Cellular process	70	18231	0.14	0.26	0.0242	4081.A0A3Q7E6Y7,4081.A0A3Q7E9H4,4081.A0A3Q7EKF9,4081.A0A3Q7EMM5,4081.A0A3Q7EMU5,4081.A0A3Q7F0A7,4081.A0A3Q7F2E1,4081.A0A3Q7F670,4081.A0A3Q7F897,4081.A0A3Q7F8C1,4081.A0A3Q7F9P0,4081.A0A3Q7FBA0,4081.A0A3Q7FBF1,4081.A0A3Q7FCM3,4081.A0A3Q7FDR2,4081.A0A3Q7FHS2,4081.A0A3Q7FJG1,4081.A0A3Q7FLN4,4081.A0A3Q7FLU8,4081.A0A3Q7FU91,4081.A0A3Q7FYQ5,4081.A0A3Q7FZI2,4081.A0A3Q7G3V6,4081.A0A3Q7G6N9,4081.A0A3Q7GA54…	EIF6,A0A3Q7E9H4,A0A3Q7EKF9,A0A3Q7EMM5,A0A3Q7EMU5,A0A3Q7F0A7,A0A3Q7F2E1,A0A3Q7F670,A0A3Q7F897,A0A3Q7F8C1,A0A3Q7F9P0,A0A3Q7FBA0,A0A3Q7FBF1,A0A3Q7FCM3,A0A3Q7FDR2,A0A3Q7FHS2,A0A3Q7FJG1,A0A3Q7FLN4,A0A3Q7FLU8,A0A3Q7FU91,A0A3Q7FYQ5,A0A3Q7FZI2,A0A3Q7G3V6,A0A3Q7G6N9,A0A3Q7GA54,A0A3Q7GCH0,Qpt,A0A3Q7GLD1,A0A3Q7GT02,LHA2-2,A0A3Q7H3A4,A0A3Q7H4V4,A0A3Q7H9U3,A0A3Q7HAI4,A0A3Q7HBP7,A0A3Q7HBT9,A0A3Q7HGG4,A0A3Q7HGX…
GO Process	GO:0044281	Small molecule metabolic process	17	2019	0.48	0.35	0.0242	4081.A0A3Q7F897,4081.A0A3Q7FBA0,4081.A0A3Q7FCM3,4081.A0A3Q7FU91,4081.A0A3Q7FYQ5,4081.A0A3Q7GDX3,4081.A0A3Q7H4V4,4081.A0A3Q7HBT9,4081.A0A3Q7HYD5,4081.A0A3Q7HYY4,4081.A0A3Q7IBT3,4081.A0A3Q7IMD9,4081.A0A3Q7J1Y4,4081.A0A3Q7JJH7,4081.P43281,4081.Q8H0Q2,4081.Q9FEW9	A0A3Q7F897,A0A3Q7FBA0,A0A3Q7FCM3,A0A3Q7FU91,A0A3Q7FYQ5,Qpt,A0A3Q7H4V4,A0A3Q7HBT9,A0A3Q7HYD5,A0A3Q7HYY4,A0A3Q7IBT3,A0A3Q7IMD9,A0A3Q7J1Y4,A0A3Q7JJH7,SAM2,hxk1,OPR3
GO Component	GO:0110165	Cellular anatomical entity	92	26890	0.09	0.33	0.00065	4081.A0A3Q7E6Y7,4081.A0A3Q7E9H4,4081.A0A3Q7EKF9,4081.A0A3Q7EMM5,4081.A0A3Q7EMU5,4081.A0A3Q7EN85,4081.A0A3Q7EPW1,4081.A0A3Q7ETE4,4081.A0A3Q7F0A7,4081.A0A3Q7F1N8,4081.A0A3Q7F2E1,4081.A0A3Q7F670,4081.A0A3Q7F6J3,4081.A0A3Q7F897,4081.A0A3Q7F8C1,4081.A0A3Q7F9P0,4081.A0A3Q7FBA0,4081.A0A3Q7FBF1,4081.A0A3Q7FCM3,4081.A0A3Q7FDR2,4081.A0A3Q7FH67,4081.A0A3Q7FHS2,4081.A0A3Q7FJG1,4081.A0A3Q7FLN4,4081.A0A3Q7FLU8…	EIF6,A0A3Q7E9H4,A0A3Q7EKF9,A0A3Q7EMM5,A0A3Q7EMU5,A0A3Q7EN85,TCTP-2,PAP1,A0A3Q7F0A7,A0A3Q7F1N8,A0A3Q7F2E1,A0A3Q7F670,A0A3Q7F6J3,A0A3Q7F897,A0A3Q7F8C1,A0A3Q7F9P0,A0A3Q7FBA0,A0A3Q7FBF1,A0A3Q7FCM3,A0A3Q7FDR2,A0A3Q7FH67,A0A3Q7FHS2,A0A3Q7FJG1,A0A3Q7FLN4,A0A3Q7FLU8,A0A3Q7FMP2,CathDInh,SlPL,A0A3Q7FQ90,A0A3Q7FQL4,A0A3Q7FRW6,A0A3Q7FU91,A0A3Q7FVH8,A0A3Q7FYQ5,A0A3Q7FZI2,A0A3Q7G0N6,A0A3Q7G1I3,A0A3Q7G3V6,A0A3Q…
GO Component	GO:0005737	Cytoplasm	56	12851	0.2	0.32	0.0083	4081.A0A3Q7E6Y7,4081.A0A3Q7EKF9,4081.A0A3Q7EMM5,4081.A0A3Q7EN85,4081.A0A3Q7EPW1,4081.A0A3Q7F897,4081.A0A3Q7F9P0,4081.A0A3Q7FBA0,4081.A0A3Q7FBF1,4081.A0A3Q7FCM3,4081.A0A3Q7FDR2,4081.A0A3Q7FHS2,4081.A0A3Q7FLN4,4081.A0A3Q7FLU8,4081.A0A3Q7FP33,4081.A0A3Q7FPN1,4081.A0A3Q7FQ90,4081.A0A3Q7FQL4,4081.A0A3Q7FU91,4081.A0A3Q7FYQ5,4081.A0A3Q7FZI2,4081.A0A3Q7G3V6,4081.A0A3Q7GCH0,4081.A0A3Q7GDX3,4081.A0A3Q7GS38…	EIF6,A0A3Q7EKF9,A0A3Q7EMM5,A0A3Q7EN85,TCTP-2,A0A3Q7F897,A0A3Q7F9P0,A0A3Q7FBA0,A0A3Q7FBF1,A0A3Q7FCM3,A0A3Q7FDR2,A0A3Q7FHS2,A0A3Q7FLN4,A0A3Q7FLU8,CathDInh,SlPL,A0A3Q7FQ90,A0A3Q7FQL4,A0A3Q7FU91,A0A3Q7FYQ5,A0A3Q7FZI2,A0A3Q7G3V6,A0A3Q7GCH0,Qpt,A0A3Q7GS38,A0A3Q7GT02,A0A3Q7H4V4,A0A3Q7HBP7,A0A3Q7HBT9,A0A3Q7HGG4,A0A3Q7HGX8,A0A3Q7HI00,A0A3Q7HLL5,A0A3Q7HYD5,A0A3Q7HYY4,A0A3Q7I4U3,A0A3Q7I6V8,A0A3Q7IEK4,A0A3Q7…
GO Component	GO:0005829	Cytosol	18	2116	0.49	0.42	0.0083	4081.A0A3Q7E6Y7,4081.A0A3Q7F897,4081.A0A3Q7FDR2,4081.A0A3Q7FHS2,4081.A0A3Q7FYQ5,4081.A0A3Q7HBP7,4081.A0A3Q7HGG4,4081.A0A3Q7HI00,4081.A0A3Q7HYY4,4081.A0A3Q7I4U3,4081.A0A3Q7I6V8,4081.A0A3Q7IMD9,4081.A0A3Q7IQ98,4081.A0A3Q7J1Y4,4081.A0A3Q7JRL8,4081.P24157,4081.P43281,4081.Q8H0Q2	EIF6,A0A3Q7F897,A0A3Q7FDR2,A0A3Q7FHS2,A0A3Q7FYQ5,A0A3Q7HBP7,A0A3Q7HGG4,A0A3Q7HI00,A0A3Q7HYY4,A0A3Q7I4U3,A0A3Q7I6V8,A0A3Q7IMD9,A0A3Q7IQ98,A0A3Q7J1Y4,A0A3Q7JRL8,ACO4,SAM2,hxk1
KEGG	sly01100	Metabolic pathways	20	2081	0.54	0.64	0.00014	4081.A0A3Q7F670,4081.A0A3Q7F897,4081.A0A3Q7FBA0,4081.A0A3Q7FDR2,4081.A0A3Q7FPN1,4081.A0A3Q7FQL4,4081.A0A3Q7G3V6,4081.A0A3Q7G6N9,4081.A0A3Q7GDX3,4081.A0A3Q7H0Y2,4081.A0A3Q7IBT3,4081.A0A3Q7IMD9,4081.A0A3Q7J1Y4,4081.A0A3Q7J311,4081.A0A3Q7JJH7,4081.P24157,4081.Q2MIC0,4081.Q43143,4081.Q8H0Q2,4081.Q9FEW9	A0A3Q7F670,A0A3Q7F897,A0A3Q7FBA0,A0A3Q7FDR2,SlPL,A0A3Q7FQL4,A0A3Q7G3V6,A0A3Q7G6N9,Qpt,LHA2-2,A0A3Q7IBT3,A0A3Q7IMD9,A0A3Q7J1Y4,A0A3Q7J311,A0A3Q7JJH7,ACO4,psbA,PMEU1,hxk1,OPR3
KEGG	sly00520	Amino sugar and nucleotide sugar metabolism	4	121	1.08	0.43	0.0276	4081.A0A3Q7FDR2,4081.A0A3Q7G6N9,4081.A0A3Q7IBT3,4081.Q8H0Q2	A0A3Q7FDR2,A0A3Q7G6N9,A0A3Q7IBT3,hxk1
UniProt Keywords	KW-0007	Acetylation	3	16	1.83	0.65	0.0066	4081.O65818,4081.P14279,4081.Q2MIC0	H2B-2,CAB5,psbA
UniProt Keywords	KW-0460	Magnesium	6	263	0.92	0.46	0.0181	4081.A0A3Q7F897,4081.A0A3Q7H0Y2,4081.A0A3Q7IMD9,4081.P14279,4081.P43281,4081.Q2MIC0	A0A3Q7F897,LHA2-2,A0A3Q7IMD9,CAB5,SAM2,psbA
